# Molecular cartography uncovers evolutionary and microenvironmental dynamics in sporadic colorectal tumors

**DOI:** 10.1101/2023.03.09.530832

**Authors:** Cody N. Heiser, Alan J. Simmons, Frank Revetta, Eliot T. McKinley, Marisol A. Ramirez-Solano, Jiawei Wang, Justin Shao, Gregory D. Ayers, Yu Wang, Sarah E. Glass, Harsimran Kaur, Andrea Rolong, Bob Chen, Paige N. Vega, Julia L. Drewes, Nabil Saleh, Simon Vandekar, Angela L. Jones, M. Kay Washington, Joseph T. Roland, Cynthia L. Sears, Qi Liu, Martha J. Shrubsole, Robert J. Coffey, Ken S. Lau

## Abstract

Colorectal cancer exhibits dynamic cellular and genetic heterogeneity during progression from precursor lesions toward malignancy. Leveraging spatial molecular information to construct a phylogeographic map of tumor evolution can reveal individualized growth trajectories with diagnostic and therapeutic potential. Integrative analysis of spatial multi-omic data from 31 colorectal specimens revealed simultaneous microenvironmental and clonal alterations as a function of progression. Copy number variation served to re-stratify microsatellite stable and unstable tumors into chromosomally unstable (CIN+) and hypermutated (HM) classes. Phylogeographical maps classified tumors by their evolutionary dynamics, and clonal regions were placed along a global pseudotemporal progression trajectory. Cell-state discovery from a single-cell cohort revealed recurring epithelial gene signatures and infiltrating immune states in spatial transcriptomics. Charting these states along progression pseudotime, we observed a transition to immune exclusion in CIN+ tumors as characterized by a novel gene expression signature comprised of *DDR1, TGFBI, PAK4,* and *DPEP1*. We demonstrated how these genes and their protein products are key regulators of extracellular matrix components, are associated with lower cytotoxic immune infiltration, and show prognostic value in external cohorts. Through high-dimensional data integration, this atlas provides insights into co-evolution of tumors and their microenvironments, serving as a resource for stratification and targeted treatment of CRC.
