## Supplementary material for "Molecular cartography uncovers evolutionary and microenvironmental dynamics in sporadic colorectal tumors": Table S1

patient_name	block_name	tumor_type	tumor_loc	gender	ethnicity	age	tumor_grade	tumor_stage	ST	ST_TMA	scRNA	LCM_WES	bulk_WES	WGS	Vital Status
SR00001	SR00001	NL					NL		1	0	F	0	F	F
HTA11_01938	HTA11_01938	TA/TVA	Cecum	F	W	53	G1		1	0	T	0	T	F
HTA11_07862	HTA11_07862	TA/TVA	Sigmoid	M	B	52	G1		1	0	T	0	T	F
HTA11_10711	HTA11_10711	TA/TVA	Cecum	F	W	52	G1		1	0	T	0	T	F
HTA11_02951	HTA11_02951	TA/TVA	Ascending	F	B	50	G1		0	0	T	0	F	T
HTA11_05150	HTA11_05150	TA/TVA	Sigmoid	M	W	49	G1		0	0	T	0	F	T
HTA11_05812	HTA11_05812	TA/TVA	Descending	F	W	62	G1		0	0	T	0	F	T
HTA11_06639	HTA11_06639	TA/TVA	Ascending	M	W	68	G1		0	0	T	0	F	T
HTA11_07128	HTA11_07128	TA/TVA	Rectum	F	B	53	G1		0	0	T	0	F	T
HTA11_14678	HTA11_14678	TA/TVA	Descending	M	B	45	G1		0	0	T	0	F	T
HTA11_15824	HTA11_15824	TA/TVA	Ascending	F	W	65	G1		0	0	T	0	F	T
HTA11_16052	HTA11_16052	TA/TVA	Ascending	M	B	60	G1		0	0	T	0	F	T
HTA11_04223	HTA11_04223	TA/TVA	Ascending	F		59	G1		0	0	T	0	F	T
HTA11_08539	HTA11_08539	TA/TVA	Sigmoid	M	W	62	G1		0	0	T	0	F	T
HTA11_10568	HTA11_10568	TA/TVA	Sigmoid	F	W	65	G1		0	0	T	0	F	T
PAT71397	WD86055	TA/TVA	Cecum	M	B	61	G1		1	0	T	4	T	T
PAT05785	WD33468	MSS	Sigmoid	M	B	57	G2	IIIC	0	1	F	4	F	F	NED
PAT06439	WD33469	MSS	Cecum	M	W	75	G2	II	0	1	F	3	F	F	NED
PAT15211	WD33473	MSS	Sigmoid	M	W	80	G2	IIA	0	1	F	3	F	F	DOC
PAT30884	WD84602	MSS	Sigmoid	F	W	66	G2	IIA	2	0	F	4	F	F	NED
PAT59600	WD84594	MSS	Transverse	M	B	82	G2	IIIB	1	1	F	3	F	F	DOC
PAT59667	WD84596	MSS	Cecum	F	W	77	G2	I	1	1	F	3	F	F	NED
PAT65104	PAT65104	MSS	Sigmoid	F	W	54	G2	IIIB	0	0	F	0	F	T
PAT70781	PAT70781	MSS	Ascending	M	B	40	G2	I	0	0	F	0	F	T
PAT71397	WD86056	MSS	Cecum	M	B	61	G2	IIIB	3	0	T	4	T	T	NED
PAT71662	WD87480	MSS	Sigmoid	M	W	55	G2	I	2	0	T	4	T	F	NED
PAT73899	WD87482	MSS	Sigmoid	F	B	53	G2	IIB	2	0	T	4	T	T	AWD
PAT74143	WD87478	MSS	Descending	M	W	69	G2	I	2	0	T	4	T	T	NED
SG00003	SG00003	MSS	Cecum	F	W	73	G2	I	2	0	F	0	F	F	NED
SG00004	SG00004	MSS	Transverse	F	W	44	G3	IIIC	2	0	F	0	F	F	NED
HTA11_06134	HTA11_06134	SSL/HP	Sigmoid	M	W	54	G1		1	0	T	0	T	F
HTA11_07663	HTA11_07663	SSL/HP	Cecum	M	B	62	G1		1	0	T	0	T	F
HTA11_08622	HTA11_08622_A	SSL/HP	Ascending	F	W	66	G1		1	0	T	0	T	F
HTA11_08622	HTA11_08622_B	SSL/HP	Hepatic Flexure	F	W	66	G1		1	0	T	0	T	F
PAT00222	WD33476	MSI	Cecum	M	W	65	G3	IV	0	1	F	4	F	F	DOD
PAT01586	WD33474	MSI	Hepatic Flexure	F	W	78	G2	IIA	0	1	F	3	F	F	DOC
PAT01587	WD33475	MSI	Ascending	M	W	58	G2	IIIB	0	1	F	4	F	F	NED
PAT33430	WD84221	MSI	Transverse	M	W	78	G2	IIA	1	1	F	2	F	F	NED
PAT40364	WD33479	MSI	Hepatic Flexure	M	A	40	G2	IIA	0	1	F	5	F	F	NED
PAT54273	WD84216	MSI	Ascending	F	B	42	G1	IIB	2	1	F	3	F	F	NED
PAT59460	WD84226	MSI	Ascending	M	W	21	G2	IIIB	1	1	F	3	F	F	AWD
PAT65062	PAT65062	MSI	Cecum	M	W	69	G3	IIIB	0	0	F	0	F	T
PAT73458	WD85806	MSI	Ascending	F	W	76	G3	IIA	2	0	T	4	T	F	NED
SG00001	SG00001	MSI	Ascending	F	W	88	G3	IIA	2	0	F	0	F	F	AWD
SG00002	SG00002	MSI	Cecum	M	W	60	G3	IIIB	2	0	F	0	F	F	NED
