## Supplementary material for "Molecular cartography uncovers evolutionary and microenvironmental dynamics in sporadic colorectal tumors": Table S4

variable	variable_type	startVsEnd_waldStat	startVsEnd_df	startVsEnd_pvalue	startVsEnd_waldStat_HM	startVsEnd_df_HM	startVsEnd_pvalue_HM	startVsEnd_waldStat_CIN+	startVsEnd_df_CIN+	startVsEnd_pvalue_CIN+	startVsEnd_logFC_HM	startVsEnd_logFC_CIN+	diffEnd_waldStat	diffEnd_df	diffEnd_pvalue	diffEnd_logFC_HMvsCIN+
KRT7	gene	298.0193941	2	0	209.1226184	1	0	88.89677576	1	0	-4.044141265	1.173593627	326.0255261	1	0	-4.187092015
REG1A	gene	2049.551848	2	0	0.604382321	1	0.43691084	2048.947465	1	0	-0.176078843	5.436941982	5.180712088	1	0.022838962	-0.387922953
SPINK4	gene	702.4756806	2	0	1.167562492	1	0.279902649	701.3081182	1	0	-0.18570454	2.539570382	68.64610706	1	1.11E-16	1.074820659
REG3A	gene	685.5115443	2	0	70.43656241	1	0	615.0749818	1	0	-1.661620489	2.552302442	9.566818022	1	0.001981259	-0.46455732
CRACR2A	gene	1342.138893	2	0	143.967408	1	0	1198.171485	1	0	-0.781575234	1.564619731	9.981181002	1	0.001581482	-0.15949267
FCGBP	gene	479.0816768	2	0	0.301729322	1	0.582800317	478.7799475	1	0	-0.074802092	1.526890826	95.38107725	1	0	1.00122297
MUC4	gene	257.1917811	2	0	97.22566124	1	0	159.9661199	1	0	1.079642078	0.845054916	658.1541663	1	0	2.135836947
SERPINA1	gene	305.6792159	2	0	101.9521158	1	0	203.7271001	1	0	-0.86130381	1.05984224	393.7288758	1	0	1.357768542
FABP1	gene	70.9688862	2	3.33E-16	46.33601509	1	9.96E-12	24.63287111	1	6.94E-07	-0.948013368	0.340369712	27.19610588	1	1.84E-07	-0.54074206
SLC26A3	gene	25.40641194	2	3.04E-06	19.23695588	1	1.15E-05	6.169456063	1	0.012997457	-1.123064664	0.218414385	364.9843207	1	0	-3.614892765
PRAP1	gene	1065.509787	2	0	92.99557098	1	0	972.5142164	1	0	-1.151263718	1.499091959	1388.170589	1	0	-3.457996398
ADIRF	gene	4519.360133	2	0	621.3611484	1	0	3897.998984	1	0	2.673171089	3.306345176	424.3153111	1	0	-1.166515696
CDX2	gene	878.2266145	2	0	28.98063428	1	7.31E-08	849.2459802	1	0	-0.266391313	0.758752578	379.3265269	1	0	-0.717535494
NOX1	gene	559.2392063	2	0	217.543502	1	0	341.6957043	1	0	-1.214618523	0.77864986	402.9335663	1	0	-1.230849939
DPEP1	gene	298.2696204	2	0	24.1836799	1	8.76E-07	274.0859405	1	0	0.56760232	0.685721373	1395.922308	1	0	-3.225210382
IGHG1	gene	1088.566931	2	0	2.823925239	1	0.092869041	1085.743006	1	0	0.22384153	2.226990213	132.5329883	1	0	-1.148052015
HLA.A	gene	4160.646923	2	0	400.5074401	1	0	3760.139483	1	0	-2.240273676	3.247487531	3663.505625	1	0	-5.148440261
IGHJ6	gene	1973.431903	2	0	318.5035238	1	0	1654.928379	1	0	3.545876703	3.417265245	112.5392792	1	0	-1.18953124
IGLV3.1	gene	884.930988	2	0	0.057664033	1	0.81022687	884.873324	1	0	0.040714327	2.761435734	152.6048713	1	0	-1.517932529
IGKV1D.12	gene	937.3833512	2	0	3.468304957	1	0.062555382	933.9150462	1	0	0.222480819	1.82155102	304.5043487	1	0	-1.529931558
IGKC	gene	1031.560912	2	0	2.86344805	1	0.090613072	1028.697464	1	0	-0.189284007	1.781349754	518.8275599	1	0	-1.910311755
IGKV3OR2.268	gene	1201.942726	2	0	2.120557745	1	0.14533361	1199.822168	1	0	0.192543667	2.305813702	371.6172924	1	0	-1.86075932
LY6G6D	gene	121.5516722	2	0	0.069830371	1	0.79158392	121.4818418	1	0	0.30648203	0.612023187	56.37070149	1	6.01E-14	-7.426568464
IGKV4.1	gene	272.7950301	2	0	13.99228935	1	0.000183562	258.8027407	1	0	0.665880208	1.395565019	95.27863649	1	0	-1.202298166
CXCL14	gene	272.8189375	2	0	20.08956715	1	7.39E-06	252.7293704	1	0	1.282800561	1.083214926	365.3304369	1	0	-3.78262781
DDR1	gene	1391.217796	2	0	545.9784425	1	0	845.2393532	1	0	0.846040966	0.61284471	21.22322575	1	4.09E-06	0.112749451
TGFBI	gene	1315.269936	2	0	223.6196247	1	0	1091.650311	1	0	-0.90831203	1.080760214	530.7434992	1	0	-1.072292909
PAK4	gene	575.1944342	2	0	0.036694393	1	0.848088596	575.1577398	1	0	0.009855159	0.750235875	274.025795	1	0	-0.601425566
FLNA	gene	3230.158606	2	0	5.171234249	1	0.022963895	3224.987372	1	0	0.146645122	1.88401985	1266.575015	1	0	-1.665269553
LUM	gene	157.5278909	2	0	0.009041101	1	0.924247547	157.5188498	1	0	-0.008710689	0.708537845	0.081615649	1	0.775119756	-0.018802062
HIST1H2BH	gene	1945.960442	2	0	1079.944385	1	0	866.0160571	1	0	-2.381121324	1.342575956	851.9525917	1	0	-1.676981747
HIST1H3F	gene	667.6410221	2	0	543.617321	1	0	124.0237011	1	0	-1.267977048	0.332861259	357.6180679	1	0	-0.774502364
SAP18	gene	5661.087086	2	0	159.3574782	1	0	5501.729608	1	0	-0.529277516	2.082963656	2011.014507	1	0	-1.348236019
PUF60	gene	3639.11205	2	0	102.574007	1	0	3536.538043	1	0	0.423470173	2.041766732	1.389868614	1	0.238427289	0.033062922
HIST1H3G	gene	2203.143102	2	0	1993.91681	1	0	209.2262916	1	0	-5.443962155	0.516883326	2097.290311	1	0	-5.024672408
H2AFJ	gene	494.7231255	2	0	0.320381261	1	0.571378611	494.4027442	1	0	-0.028761808	0.649455353	103.723643	1	0	-0.352508226
TGM2	gene	1055.997944	2	0	332.700582	1	0	723.297362	1	0	-1.701375507	1.377532006	1112.154007	1	0	-2.358698596
KLK10	gene	498.0555774	2	0	191.9654814	1	0	306.090096	1	0	1.432980548	1.223355645	219.8489265	1	0	1.059262135
CTSH	gene	219.3408958	2	0	208.9129074	1	0	10.4279884	1	0.001241199	-0.771140789	0.114789162	6.381916898	1	0.011528885	-0.101155729
FXYD5	gene	1303.945809	2	0	51.4455521	1	7.36E-13	1252.500257	1	0	-0.341496647	2.047378161	206.7871699	1	0	0.50558746
HMGCS2	gene	348.8547814	2	0	313.6360787	1	0	35.21870276	1	2.95E-09	3.321575235	-0.437169417	2.056508015	1	0.151557138	-0.169101112
MT1G	gene	265.3560485	2	0	1.17627836	1	0.278114952	264.1797701	1	0	0.101132081	0.736352732	221.0684155	1	0	-0.984096962
TP53	gene	3193.616843	2	0	1.737876884	1	0.187408065	3191.878966	1	0	-0.072566264	2.432283327	625.7826853	1	0	-0.960473755
STM	refNMF state	75.05212826	2	0	46.01425347	1	1.17E-11	29.03787479	1	7.10E-08	-0.053565786	-0.021127054	18.07390441	1	2.12E-05	0.025215842
END1	refNMF state	1119.636553	2	0	59.59212565	1	1.17E-14	1060.044428	1	0	-0.024501331	-0.058950918	41.93498253	1	9.44E-11	0.017636916
BL1	refNMF state	2258.398433	2	0	155.6260153	1	0	2102.772418	1	0	-0.031669226	-0.058369147	92.2872202	1	0	0.018485029
FIB1	refNMF state	958.792129	2	0	491.6706053	1	0	467.1215237	1	0	0.132534156	-0.06408251	47.94201195	1	4.39E-12	0.03106018
CRC1	refNMF state	129.1305605	2	0	118.6292437	1	0	10.50131679	1	0.001192895	0.079617536	0.011910821	67.19044076	1	2.22E-16	0.045535061
MYE1	refNMF state	387.1741397	2	0	6.762772503	1	0.009307903	380.4113672	1	0	-0.010156454	-0.037801056	103.6098974	1	0	0.029845995
TL1	refNMF state	344.4442351	2	0	92.33996965	1	0	252.1042654	1	0	-0.059544829	-0.048822863	74.19076272	1	0	-0.04006982
MYE2	refNMF state	691.0895502	2	0	18.35630089	1	1.83E-05	672.7332493	1	0	-0.014999565	-0.045106576	29.95604114	1	4.42E-08	0.014399068
CRC2	refNMF state	282.5938909	2	0	4.811332834	1	0.02827317	277.7825581	1	0	0.01625329	0.061282075	0.321790842	1	0.570533397	-0.003155572
CT	refNMF state	1072.409815	2	0	223.4519809	1	0	848.9578339	1	0	-0.051767057	-0.050292521	3.06611389	1	0.079940357	0.004571024
SSC	refNMF state	485.9413835	2	0	309.3471762	1	0	176.5942073	1	0	-0.095584526	-0.035835264	736.3427566	1	0	0.110706669
CRC3	refNMF state	1749.783994	2	0	26.50372986	1	2.63E-07	1723.280264	1	0	-0.017229173	-0.069093816	119.2988275	1	0	0.027498708
EE1	refNMF state	2202.593393	2	0	201.9841694	1	0	2000.609224	1	0	-0.02971173	-0.046497424	98.96102407	1	0	0.015642943
MYE3	refNMF state	36.93173283	2	9.56E-09	2.546279756	1	0.1105543	34.38545308	1	4.52E-09	0.012700956	0.023151963	2.379353109	1	0.12294845	0.009214091
PLA	refNMF state	318.2928416	2	0	55.11764335	1	1.14E-13	263.1751982	1	0	-0.034162031	-0.037046476	1.575813443	1	0.209364765	-0.004336934
FIB2	refNMF state	287.4829818	2	0	87.65085834	1	0	199.8321235	1	0	-0.060264743	-0.046981126	37.77745198	1	7.93E-10	-0.030818779
MYE4	refNMF state	776.5487897	2	0	4.963932764	1	0.025881282	771.584857	1	0	-0.008675068	-0.053780715	108.8077927	1	0	0.030549467
GOB	refNMF state	587.3949085	2	0	355.2982447	1	0	232.0966638	1	0	-0.114823285	-0.046216106	6.177626663	1	0.01293757	0.011404015
MAS	refNMF state	1130.908245	2	0	50.16288231	1	1.41E-12	1080.745363	1	0	-0.024603533	-0.057330739	90.37597705	1	0	0.025059665
MYE5	refNMF state	430.7932309	2	0	44.27834396	1	2.85E-11	386.514887	1	0	-0.030412808	-0.044591051	0.043916608	1	0.83400884	-0.000719096
CRC4	refNMF state	2775.790997	2	0	89.664856	1	0	2686.126141	1	0	-0.027885936	-0.076448276	69.603091	1	1.11E-16	0.018604385
ABS	refNMF state	1122.363626	2	0	293.9240252	1	0	828.4396006	1	0	-0.063255293	-0.053112933	8.383016206	1	0.003787434	0.008078204
TUF	refNMF state	1424.461962	2	0	235.2571858	1	0	1189.204776	1	0	-0.043120311	-0.048450712	3.162952262	1	0.075326846	0.003778226
FIB3	refNMF state	1084.941522	2	0	753.3135937	1	0	331.6279286	1	0	0.106918799	-0.0351773	478.4906645	1	0	0.06393048
FIB4	refNMF state	604.8123463	2	0	545.5463698	1	0	59.2659765	1	1.38E-14	0.146461959	-0.023943806	27.1710751	1	1.86E-07	0.024528406
TL2	refNMF state	2298.771288	2	0	233.766908	1	0	2065.00438	1	0	-0.035233731	-0.051974877	5.068914594	1	0.024358631	0.00389577
END2	refNMF state	16.13911504	2	0.000312922	15.69079573	1	7.46E-05	0.448319303	1	0.503134173	0.022833169	-0.001927718	33.92440177	1	5.73E-09	-0.025356843
TL3	refNMF state	488.3163797	2	0	195.221925	1	0	293.0944547	1	0	-0.065305077	-0.039706389	168.737775	1	0	-0.045579847
EE2	refNMF state	1566.185956	2	0	67.3194952	1	2.22E-16	1498.86646	1	0	-0.022412322	-0.053163496	177.6030335	1	0	0.027658989
BL2	refNMF state	1194.454089	2	0	117.7869046	1	0	1076.667185	1	0	-0.027197554	-0.041164597	19.68585981	1	9.13E-06	0.008415387
Fibrosis	gene signature	4153.685686	2	0	0.946509762	1	0.330609301	4152.739176	1	0	-0.003039689	0.099921777	1114.328148	1	0	-0.078307857
Fetal	gene signature	2823.454865	2	0	329.7564067	1	0	2493.698458	1	0	0.046962545	0.064360156	0.586297814	1	0.443854312	-0.001492512
Oxphos	gene signature	2843.791795	2	0	124.1516058	1	0	2719.640189	1	0	-0.035011381	0.081920866	2195.670967	1	0	-0.111296439
Hypoxia	gene signature	3743.635298	2	0	203.802186	1	0	3539.833112	1	0	0.057237836	0.11880549	135.3742896	1	0	-0.035139701
pEMT	gene signature	3567.596247	2	0	112.8549117	1	0	3454.741335	1	0	0.042898738	0.119023029	353.8574735	1	0	-0.057583224
CytoTRACE	gene signature	1400.956044	2	0	0.137480368	1	0.710798828	1400.818564	1	0	-0.004935228	0.248036133	230.3875888	1	0	-0.152141767
iCMS2	gene signature	379.35415	2	0	40.21931186	1	2.27E-10	339.1348381	1	0	-0.027207146	0.039260432	689.2916732	1	0	-0.084670217
Stem	gene signature	554.9334091	2	0	45.73202956	1	1.36E-11	509.2013795	1	0	-0.016486142	-0.027461953	38.78691496	1	4.73E-10	0.011461356
IES	gene signature	16.84102215	2	0.000220302	12.30070783	1	0.000452787	4.540314326	1	0.033105512	-0.009760617	0.002977275	183.2787607	1	0	-0.028592475
T.reg.suppressive	gene signature	1181.817101	2	0	23.14938502	1	1.50E-06	1158.667716	1	0	0.011848381	0.042799535	64.62365417	1	8.88E-16	-0.015260401
T.cell.CD4	gene signature	4258.185118	2	0	226.6175669	1	0	4031.567551	1	0	0.050194544	0.105598116	315.8159098	1	0	-0.044696268
T.cell.CD8	gene signature	744.2885641	2	0	410.1862226	1	0	334.1023415	1	0	-0.083783899	-0.037600623	520.6288183	1	0	-0.070999857
Metaplasia	gene signature	317.133519	2	0	262.8790665	1	0	54.25445244	1	1.76E-13	0.04723651	-0.01067129	897.386434	1	0	0.065648672
iCMS3	gene signature	69.41266479	2	8.88E-16	39.89687059	1	2.68E-10	29.5157942	1	5.55E-08	0.019195123	-0.00823404	189.7896573	1	0	0.031576249
